# CellBinDB: A Large-Scale Multimodal Annotated Dataset for Cell Segmentation with Benchmarking of Universal Models

**DOI:** 10.1101/2024.11.20.619750

**Authors:** Can Shi, Jinghong Fan, Zhonghan Deng, Huanlin Liu, Qiang Kang, Yumei Li, Jing Guo, Jingwen Wang, Jinjiang Gong, Sha Liao, Ao Chen, Ying Zhang, Mei Li

## Abstract

In recent years, cell segmentation techniques have played a critical role in the analysis of biological images, especially for quantitative studies. Deep learning-based cell segmentation models have demonstrated remarkable performance in segmenting cell and nucleus boundaries, however, they are typically tailored to specific modalities or require manual tuning of hyperparameters, limiting their generalizability to unseen data. Comprehensive datasets that support both the training of universal models and the evaluation of various segmentation techniques are essential for overcoming these limitations and promoting the development of more versatile cell segmentation solutions. Here, we present CellBinDB, a large-scale multimodal annotated dataset established for these purposes. CellBinDB contains more than 1,000 annotated images, each labeled to identify the boundaries of cells or nuclei, including 4’,6-Diamidino-2-Phenylindole (DAPI), Single-stranded DNA (ssDNA), Hematoxylin and Eosin (H&E), and Multiplex Immunofluorescence (mIF) staining, covering over 30 normal and diseased tissue types from human and mouse samples. Based on CellBinDB, we benchmarked seven state-of-the-art and widely used cell segmentation technologies/methods, and further analyzed the effects of four cell morphology indicators and image gradient on the segmentation results.
