## Supplementary Table 1 for "CellBinDB: A Large-Scale Multimodal Annotated Dataset for Cell Segmentation with Benchmarking of Universal Models"

### Sheet: Sheet1
staining	species	data source	tissue	tile size (pixels)	quantity
DAPI	mouse	Unpublished	prostate	256 × 256	16
			liver	256 × 256	28
			kidney	256 × 256	42
			tongue	256 × 256	12
			olfactory bulb	256 × 256	32
			half brain	256 × 256	43
			brain	256 × 256	30
	human	10x Genomics	skin melanoma	256 × 256	50
			prostate	256 × 256	50
HE	mouse	Unpublished	half brain	512 × 512	84
			olfactory bulb	512 × 512	27
			large intestine	512 × 512	2
			Small intestine	512 × 512	3
			cerebellum	512 × 512	81
			kidney	512 × 512	1
			stomach	512 × 512	4
			brain	512 × 512	98
			loaded tumor	512 × 512	5
	human	10x Genomics	lung cancer	256 × 256	34
			ovarian cancer	256 × 256	33
			pancreatic	256 × 256	33
mIF	mouse	Unpublished	Thymus Gland	256 × 256	7
			spleen	256 × 256	4
			liver	256 × 256	49
ssDNA	rat	Unpublished	gums	256 × 256	16
	mouse	Unpublished	uterine moult	256 × 256	8
			brain	256 × 256	12
			lymphatic cancer	256 × 256	4
			diseased kidney	256 × 256	12
			diseased brain	256 × 256	4
			olfactory bulb cancer	256 × 256	4
			lung cancer	256 × 256	4
			carcinoma (unknown location)	256 × 256	4
			cancer brain	256 × 256	8
			ganglia	256 × 256	4
			amnion	256 × 256	4
			liver	256 × 256	4
			lung	256 × 256	12
			placenta	256 × 256	12
			embryo	256 × 256	12
			pancreatic	256 × 256	4
			brain	256 × 256	136
			brain organoids	256 × 256	4
			tongue	256 × 256	8
